# Pipolins are bimodular platforms that maintain a reservoir of defense systems exchangeable with various bacterial genetic mobile elements

**DOI:** 10.1101/2024.05.22.595293

**Authors:** Víctor Mateo-Cáceres, Modesto Redrejo-Rodríguez

## Abstract

Defense genes gather in diverse types of genomic islands in bacteria and provide immunity against viruses and other genetic mobile elements. Here, we disclose pipolins, previously found in diverse bacterial phyla and encoding a primer-independent PolB, as a new category of widespread defense islands. The analysis of the occurrence and structure of pipolins revealed that they are commonly integrative elements flanked by direct repeats in Gammaproteobacteria genomes, mainly *Escherichia*, *Vibrio* or *Aeromonas*, often taking up known mobile elements integration hotspots. Remarkably, integrase dynamics correlates with alternative integration spots and enables diverse lifestyles, from integrative to mobilizable and plasmid pipolins, such as in members of the genera *Limosilactobacillus*, *Pseudosulfitobacter* or *Staphylococcus*.

Pipolins harbor a minimal core and a large cargo module enriched for defense factors. In addition, analysis of the weighted gene repertoire relatedness revealed that many of these defense factors are actively exchanged with other mobile elements. These findings indicate pipolins and, potentially other defense islands, act as orthogonal reservoirs of defense genes, potentially transferable to immune autonomous MGEs, suggesting complementary exchange mechanisms for defense genes in bacterial populations.
