## Supplementary Dataset 3 for "Pipolins are bimodular platforms that maintain a reservoir of defense systems exchangeable with various bacterial genetic mobile elements"

### Sheet: Supplementary Dataset 3
Cluster_n	Cluster_name	Index	Near_piPolB	diff_freq
Cluster_2	G_1242579_0v0_31	2	Cluster_1	0.7332
Cluster_11	G_363303_0v0_12	11	Cluster_1	0.6478
Cluster_32	G_1111595_0v0_13	32	Cluster_1	0.1775
Cluster_53	G_198661_0v0_13	53	Cluster_1	0.0957
Cluster_71	mobileOG_000132291	71	Cluster_1	0.0574
Cluster_76	G_374845_0v0_10	76	Cluster_1	0.0775
Cluster_67	G_219396_0v0_29	67	Cluster_222	0.0883
Cluster_491	G_208349_0v0_27	398	Cluster_222	0.3351
Cluster_622	G_447628_0v0_17	474	Cluster_222	0.2618
Cluster_1168	G_200434_0v0_40	767	Cluster_222	0.0915
Cluster_1834	G_200434_0v0_29	1082	Cluster_222	0.0976
Cluster_2175	G_62733_0v0_52	1251	Cluster_222	0.0854
Cluster_475	G_1259106_0v0_24	388	Cluster_314	0.5469
Cluster_550	G_663099_0v0_50	433	Cluster_314	0.4354
Cluster_1053	G_454498_0v0_34	719	Cluster_314	0.1702
Cluster_1622	G_668940_0v0_32	988	Cluster_314	0.1538
Cluster_100	mobileOG_000062293	99	Cluster_328	0.9596
Cluster_2005	G_1175399_0v0_1	1165	Cluster_328	0.1442
Cluster_100	mobileOG_000062293	99	Cluster_336	0.0914
Cluster_248	mobileOG_000247957	218	Cluster_336	0.0748
Cluster_1030	mobileOG_000020090	705	Cluster_336	0.1121
Cluster_1987	G_1285765_0v0_20	1152	Cluster_336	0.1402
Cluster_2092	G_670054_0v0_49	1212	Cluster_336	0.1402
Cluster_2935	G_60035_0v0_32	1643	Cluster_336	0.0841
Cluster_3664	G_1226864_0v0_4	2047	Cluster_336	0.0559
Cluster_100	mobileOG_000062293	99	Cluster_405	0.6064
Cluster_611	G_522782_0v0_7	470	Cluster_405	0.126
Cluster_839	G_522566_1v0_7	611	Cluster_405	0.2854
Cluster_1482	G_1286402_0v0_8	929	Cluster_405	0.2338
Cluster_1699	G_522809_0v0_1	1018	Cluster_405	0.2338
Cluster_611	G_522782_0v0_7	470	Cluster_718	0.856
